# Plant-derived coumarins shape the composition of an *Arabidopsis* synthetic root microbiome

**DOI:** 10.1101/485581

**Authors:** Mathias J.E.E.E. Voges, Yang Bai, Paul Schulze-Lefert, Elizabeth S. Sattely

## Abstract

Which factors dictate the composition of the root microbiome and its role in plant fitness is a long-standing question. Recent work has highlighted a major contribution of the soil inoculum in determining the composition of the root microbiome. However, plants are known to conditionally exude a diverse array of unique secondary metabolites, largely varying between species and environmental conditions. Here, we explore the role of specialized metabolites in dictating which bacteria reside in the rhizosphere. We employed a reduced synthetic community (SynCom) of *Arabidopsis thaliana* root-isolated bacteria to detect community shifts that occur in the absence of the secreted small molecule phytoalexins, flavonoids, and coumarins. We find that lack of coumarin biosynthesis in *f6’h1* mutant plant lines causes a shift in the root microbial community specifically under iron deficiency. We demonstrate a potential role for iron-mobilizing coumarins in sculpting the *A. thaliana* root bacterial community by inhibiting the proliferation of a relatively abundant *Pseudomonas* species via a redox-mediated mechanism. This work establishes a systematic approach enabling elucidation of specific mechanisms by which plant-derived molecules mediate microbial community composition. Our findings expand on the function of conditionally-exuded specialized metabolites and lead to new avenues to effectively engineer the rhizosphere for improving crop growth in alkaline soils, which make up a third of total arable soils.

**Significance:** The root microbiome composition is largely determined by the soil inoculum, with a distinct contribution from the host. Yet, the molecular mechanisms with which the host influences its rhizobiome are only beginning to be discovered. Using a hydroponics-based synthetic community approach, we probe the impact of root-exuded specialized metabolites in shaping the root microbiome. We uncover a role for coumarins in structuring the rhizobiome, particularly by limiting the growth of a *Pseudomonas* strain, for which we propose a mechanism of action. Our findings support the exciting possibility that root-exuded coumarins form a part of the plant’s adaptive response to iron deficiency that goes beyond iron mobilization to modulate the rhizobiome, and highlights avenues towards engineering the rhizosphere for plant health.
