## Supplementary material for "Plant-derived coumarins shape the composition of an *Arabidopsis* synthetic root microbiome"

### Sheet: Oligonucleotides Primers
Barcoded oligonucleotide primers used for 16S rRNA amplification and sample multiplexing by Illumina sequencing (MiSeq)
(adapted from Bai et al. 2015)
12 Bp Barcode
Linker
799F binding region	B5-R1 primer binding sequence
1193R binding region	B5-R2 primer binding sequence
Illumina adapter	B5-Index = reverse complement of B5-R2
Primer ID	Sequence
799F	AACMGGATTAGATACCCKG
1193R	ACGTCATCCCCACCTTCC
B5-F	AATGATACGGCGACCACCGAGATCTACACGACTGCGACTGGCGAACMGGATTAGATACCCKG
B5-1	CAAGCAGAAGACGGCATACGAGATTCCCTTGTCTCCCAGCCATTTAGTGTCACGTCATCCCCACCTTCC
B5-2	CAAGCAGAAGACGGCATACGAGATACGAGACTGATTCAGCCATTTAGTGTCACGTCATCCCCACCTTCC
B5-3	CAAGCAGAAGACGGCATACGAGATACCGGTATGTACCAGCCATTTAGTGTCACGTCATCCCCACCTTCC
B5-4	CAAGCAGAAGACGGCATACGAGATTGCATACACTGGCAGCCATTTAGTGTCACGTCATCCCCACCTTCC
B5-5	CAAGCAGAAGACGGCATACGAGATTGGTCAACGATACAGCCATTTAGTGTCACGTCATCCCCACCTTCC
B5-6	CAAGCAGAAGACGGCATACGAGATATCGCACAGTAACAGCCATTTAGTGTCACGTCATCCCCACCTTCC
B5-7	CAAGCAGAAGACGGCATACGAGATGTCGTGTAGCCTCAGCCATTTAGTGTCACGTCATCCCCACCTTCC
B5-8	CAAGCAGAAGACGGCATACGAGATTACAGCGCATACCAGCCATTTAGTGTCACGTCATCCCCACCTTCC
B5-9	CAAGCAGAAGACGGCATACGAGATATCCTTTGGTTCCAGCCATTTAGTGTCACGTCATCCCCACCTTCC
B5-10	CAAGCAGAAGACGGCATACGAGATAGTCGAACGAGGCAGCCATTTAGTGTCACGTCATCCCCACCTTCC
B5-11	CAAGCAGAAGACGGCATACGAGATACCAGTGACTCACAGCCATTTAGTGTCACGTCATCCCCACCTTCC
B5-12	CAAGCAGAAGACGGCATACGAGATCCAATACGCCTGCAGCCATTTAGTGTCACGTCATCCCCACCTTCC
B5-13	CAAGCAGAAGACGGCATACGAGATGCAACACCATCCCAGCCATTTAGTGTCACGTCATCCCCACCTTCC
B5-14	CAAGCAGAAGACGGCATACGAGATAGTCGTGCACATCAGCCATTTAGTGTCACGTCATCCCCACCTTCC
B5-15	CAAGCAGAAGACGGCATACGAGATAGTTACGAGCTACAGCCATTTAGTGTCACGTCATCCCCACCTTCC
B5-16	CAAGCAGAAGACGGCATACGAGATTTGCGTTAGCAGCAGCCATTTAGTGTCACGTCATCCCCACCTTCC
B5-17	CAAGCAGAAGACGGCATACGAGATTACGAGCCCTAACAGCCATTTAGTGTCACGTCATCCCCACCTTCC
B5-18	CAAGCAGAAGACGGCATACGAGATTGTCGCAAATAGCAGCCATTTAGTGTCACGTCATCCCCACCTTCC
B5-19	CAAGCAGAAGACGGCATACGAGATACAATAGACACCCAGCCATTTAGTGTCACGTCATCCCCACCTTCC
B5-20	CAAGCAGAAGACGGCATACGAGATTCTCTACCACTCCAGCCATTTAGTGTCACGTCATCCCCACCTTCC
B5-21	CAAGCAGAAGACGGCATACGAGATCGATCGAACACTCAGCCATTTAGTGTCACGTCATCCCCACCTTCC
B5-22	CAAGCAGAAGACGGCATACGAGATATTGCAAGCAACCAGCCATTTAGTGTCACGTCATCCCCACCTTCC
B5-23	CAAGCAGAAGACGGCATACGAGATAGCGCTCACATCCAGCCATTTAGTGTCACGTCATCCCCACCTTCC
B5-24	CAAGCAGAAGACGGCATACGAGATTCGACCAAACACCAGCCATTTAGTGTCACGTCATCCCCACCTTCC
B5-25	CAAGCAGAAGACGGCATACGAGATTGTGTTACTCCTCAGCCATTTAGTGTCACGTCATCCCCACCTTCC
B5-26	CAAGCAGAAGACGGCATACGAGATTGCACAGTCGCTCAGCCATTTAGTGTCACGTCATCCCCACCTTCC
B5-27	CAAGCAGAAGACGGCATACGAGATTTCTAGAGTGCGCAGCCATTTAGTGTCACGTCATCCCCACCTTCC
B5-28	CAAGCAGAAGACGGCATACGAGATACACCTGCGATCCAGCCATTTAGTGTCACGTCATCCCCACCTTCC
B5-29	CAAGCAGAAGACGGCATACGAGATATTCCTCTCCACCAGCCATTTAGTGTCACGTCATCCCCACCTTCC
B5-30	CAAGCAGAAGACGGCATACGAGATCATCGACGAGTTCAGCCATTTAGTGTCACGTCATCCCCACCTTCC
B5-31	CAAGCAGAAGACGGCATACGAGATCACCACAGAATCCAGCCATTTAGTGTCACGTCATCCCCACCTTCC
B5-32	CAAGCAGAAGACGGCATACGAGATGGTCTTAGCACCCAGCCATTTAGTGTCACGTCATCCCCACCTTCC
B5-33	CAAGCAGAAGACGGCATACGAGATTATCGCGCGATACAGCCATTTAGTGTCACGTCATCCCCACCTTCC
B5-34	CAAGCAGAAGACGGCATACGAGATCTCTACGAACAGCAGCCATTTAGTGTCACGTCATCCCCACCTTCC
B5-35	CAAGCAGAAGACGGCATACGAGATCTCCTCCCTTACCAGCCATTTAGTGTCACGTCATCCCCACCTTCC
B5-36	CAAGCAGAAGACGGCATACGAGATCGTGTTATGTGGCAGCCATTTAGTGTCACGTCATCCCCACCTTCC
B5-37	CAAGCAGAAGACGGCATACGAGATATTAGCAGCGTACAGCCATTTAGTGTCACGTCATCCCCACCTTCC
B5-38	CAAGCAGAAGACGGCATACGAGATCAAGTTTCCGCGCAGCCATTTAGTGTCACGTCATCCCCACCTTCC
B5-39	CAAGCAGAAGACGGCATACGAGATCCTTGTTCACCTCAGCCATTTAGTGTCACGTCATCCCCACCTTCC
B5-40	CAAGCAGAAGACGGCATACGAGATAACCAGCAGATTCAGCCATTTAGTGTCACGTCATCCCCACCTTCC
B5-41	CAAGCAGAAGACGGCATACGAGATCTAGAGCTCCCACAGCCATTTAGTGTCACGTCATCCCCACCTTCC
B5-42	CAAGCAGAAGACGGCATACGAGATCACGCAGTCTACCAGCCATTTAGTGTCACGTCATCCCCACCTTCC
B5-43	CAAGCAGAAGACGGCATACGAGATACAAACATGGTCCAGCCATTTAGTGTCACGTCATCCCCACCTTCC
B5-44	CAAGCAGAAGACGGCATACGAGATTCGAAACATGCACAGCCATTTAGTGTCACGTCATCCCCACCTTCC
B5-45	CAAGCAGAAGACGGCATACGAGATTTCCCACCCATTCAGCCATTTAGTGTCACGTCATCCCCACCTTCC
B5-46	CAAGCAGAAGACGGCATACGAGATAGCAGAACATCTCAGCCATTTAGTGTCACGTCATCCCCACCTTCC
B5-47	CAAGCAGAAGACGGCATACGAGATGAAACATCCCACCAGCCATTTAGTGTCACGTCATCCCCACCTTCC
B5-48	CAAGCAGAAGACGGCATACGAGATCTGTCAGTGACCCAGCCATTTAGTGTCACGTCATCCCCACCTTCC
B5-49	CAAGCAGAAGACGGCATACGAGATCGGATCTAGTGTCAGCCATTTAGTGTCACGTCATCCCCACCTTCC
B5-50	CAAGCAGAAGACGGCATACGAGATTTCTCCATCACACAGCCATTTAGTGTCACGTCATCCCCACCTTCC
B5-51	CAAGCAGAAGACGGCATACGAGATATTTAGGACGACCAGCCATTTAGTGTCACGTCATCCCCACCTTCC
B5-52	CAAGCAGAAGACGGCATACGAGATGGTTTAACACGCCAGCCATTTAGTGTCACGTCATCCCCACCTTCC
B5-53	CAAGCAGAAGACGGCATACGAGATAGACAGTAGGAGCAGCCATTTAGTGTCACGTCATCCCCACCTTCC
B5-54	CAAGCAGAAGACGGCATACGAGATGCAGATTTCCAGCAGCCATTTAGTGTCACGTCATCCCCACCTTCC
B5-55	CAAGCAGAAGACGGCATACGAGATAGATGATCAGTCCAGCCATTTAGTGTCACGTCATCCCCACCTTCC
B5-56	CAAGCAGAAGACGGCATACGAGATTATCACCGGCACCAGCCATTTAGTGTCACGTCATCCCCACCTTCC
B5-57	CAAGCAGAAGACGGCATACGAGATCCAGATATAGCACAGCCATTTAGTGTCACGTCATCCCCACCTTCC
B5-58	CAAGCAGAAGACGGCATACGAGATGGTCTCCTACAGCAGCCATTTAGTGTCACGTCATCCCCACCTTCC
B5-59	CAAGCAGAAGACGGCATACGAGATACAGCTCAAACACAGCCATTTAGTGTCACGTCATCCCCACCTTCC
B5-60	CAAGCAGAAGACGGCATACGAGATATAGCGAACTCACAGCCATTTAGTGTCACGTCATCCCCACCTTCC
B5-61	CAAGCAGAAGACGGCATACGAGATAACCGCATAAGTCAGCCATTTAGTGTCACGTCATCCCCACCTTCC
B5-62	CAAGCAGAAGACGGCATACGAGATCTTGAGAAATCGCAGCCATTTAGTGTCACGTCATCCCCACCTTCC
B5-63	CAAGCAGAAGACGGCATACGAGATCAGTCGTTAAGACAGCCATTTAGTGTCACGTCATCCCCACCTTCC
B5-R1	ACGACTGCGACTGGCGAACMGGATTAGATACCC
B5-R2	CAGCCATTTAGTGTCACGTCATCCCCACCTTCC
B5-Index	GGAAGGTGGGGATGACGTGACACTAAATGGCTG

### Sheet: 16S rRNA reference sequences
>Root137
AGAGTTTGATTCTGGCTCAGGACGAACGCTGGCGGCGTGCTTAACACATGCAAGTCGAACGGTGATGGCCAGCTTGCTGGTCTGATCAGTGGCGAACGGGTGAGTAACACGTGAGCAACCTACCCCAGACTCTGGAATAACCATGGGAAACGATGGCTAATACCGGATACGAGACGCACACGCATGTGTGGTGTCTGGAAAGATTTATCGGTCTGGGATGGGCTCGCGGCCTATCAGCTTGTTGGTGGGGTAGTGGCCTACCAAGGCGACGACGGGTAGCCGGCCTGAGAGGGCGACCGGCCACACTGGGACTGAGATACGGCCCAGACTCCTACGGGAGGCAGCAGTGGGGAATATTGCACAATGGGCGCAAGCCTGATGCAGCGACGCCGCGTGAGG…
>Root563
AGAGTTTGATCCTGGCTCAGGACGAACGCTGGCGGCGTGCTTAACACATGCAAGTCGAACGGTGATGATGGGAGCTTGCTTCTGTCTGATCAGTGGCGAACGGGTGAGTAACACGTGAGTAACCTGCCCCAGACTCTGGAATAACTTCGGGAAACCGGAGCTAATACTGGATATGAAACAGATCCGCATGGGTACTGTTTGGAAAGTTTTTCGGTTTGGGATGGACTCGCGGCCTATCAGCTTGTTGGTGAGGTAATGGCTCACCAAGGCGACGACGGGTAGCCGGCCTGAGAGGGCGACCGGCCACACTGGGACTGAGACACGGCCCAGACTCCTACGGGAGGCAGCAGTGGGGAATATTGCACAATGGGCGAAAGCCTGATGCAGCGACGCCGCGTG…
>Root1464
AGAGTTTGATCCTGGCTCAGGACGAACGCTGGCGGCGTGCTTAACACATGCAAGTCGAACGATGAACCGGGTGCTTGCACCTGGGGATTAGTGGCGAACGGGTGAGTAACACGTGAGTAACCTGCCCTGGACTCTGGGATAACCCCGAGAAATCGGAGCTAATACCGGATAGGACCTGGAACCGCATGGTTTTGGGTGGAAAGTTTTTTCGGTCTGGGATGGACTCGCGGCCTATCAGCTTGTTGGTGAGGTAATGGCTCACCAAGGCGTCGACGGGTAGCCGGCCTGAGAGGGTGACCGGCCACACTGGGACTGAGACACGGCCCAGACTCCTACGGGAGGCAGCAGTGGGGAATATTGCACAATGGGCGAAAGCCTGATGCAGCAACGCCGCGTGAG…
>Root166
AGAGTTTGATCCTGGCTCAGGATGAACGCTGGCGGCGTGCTTAACACATGCAAGTCGAACGGTGAAGCCCAGCTTGCTGGGTGGATCAGTGGCGAACGGGTGAGTAACACGTGAGCAACCTGCCCCTGACTCTGGGATAAGCGCTGGAAACGGCGTCTAATACTGGATACGAGACGTGACCGCATGGTCAACGTTTGGAAAGATTTTTCGGTTGGGGATGGGCTCGCGGCCTATCAGCTTGTTGGTGAGGTAATGGCTCACCAAGGCGTCGACGGGTAGCCGGCCTGAGAGGGTGACCGGCCACACTGGGACTGAGACACGGCCCAGACTCCTACGGGAGGCAGCAGTGGGGAATATTGCACAATGGGCGAAAGCCTGATGCAGCAACGCCGCGTGAGG…
>Root332
AGAGTTTGATCCTGGCTCAGGACGAACGCTGGCGGCGTGCTTAACACATGCAAGTCGAACGGTGAAGGTGGGAGCTTGCTCCTGCTGGATCAGTGGCGAACGGGTGAGTAACACGTGAGTAACCTGCCCTTGACTCTGGGATAAGCGTTGGAAACGACGTCTAATACCGGATACGAGCTTCAGCCGCATGGCTAGGAGCTGGAAAGAATTTCGGTCAAGGATGGACTCGCGGCCTATCAGCTTGTTGGTGAGGTAATGGCTCACCAAGGCGACGACGGGTAGCCGGCCTGAGAGGGTGACCGGCCACACTGGGACTGAGACACGGCCCAGACTCCTACGGGAGGCAGCAGTGGGGAATATTGCACAATGGGCGCAAGCCTGATGCAGCAACGCCGCGTG…
>Root614
AGAGTTTGATCCTGGCTCAGGACGAACGCTGGCGGCGTGCTTAACACATGCAAGTCGAGCGGAAAGGCTCCTTCGGGGGTACTCGAGCGGCGAACGGGTGAGTAACACGTGAGTAATCTGCCCTGCGCTCTGGGATAGCCACCGGAAACGGTGATTAATACCGGATATGACATGTCCCTGCATGGGGGTGTGTGGAAAGTTTTTTCGGCGCAGGATGTGCTCGCGGCCTATCAGCTTGTTGGTGAGGTAATGGCTCACCAAGGCTTTGACGGGTAACCGGCCTGAGAGGGTGACCGGTCACACTGGGACTGAGACACGGCCCAGACTCCTACGGGAGGCAGCAGTGGGGAATATTGGACAATGGGCGGAAGCCTGATCCAGCAACGCCGCGTGAGGGAT…
>Root1310
AGAGTTTGATCCTGGCTCAGGACGAACGCTGGCGGCGTGCTTAACACATGCAAGTCGAACGATGAACCACTTCGGTGGGGATTAGTGGCGAACGGGTGAGTAACACGTGGGCAATCTGCCCTTCACTCTGGGACAAGCCCTGGAAACGGGGTCTAATACCGGATAACACTTCCACTCGCATGGGTGGAGGTTAAAAGCTCCGGCGGTGAAGGATGAGCCCGCGGCCTATCAGCTTGTTGGTGAGGTAATGGCTCACCAAGGCGACGACGGGTAGCCGGCCTGAGAGGGCGACCGGCCACACTGGGACTGAGACACGGCCCAGACTCCTACGGGAGGCAGCAGTGGGGAATATTGCACAATGGGCGAAAGCCTGATGCAGCGACGCCGCGTGAGGGATGA…
>Root186
AGAGTTTGATCCTGGCTCAGGATGAACGCTAGCGGCAGGCTTAACACATGCAAGTCGAGGGGTATAGTTCTTCGGGATTAGAGACCGGCGCACGGGTGCGTAACGCGTATGCAATCTGCCTTTCACAGAGGGATAGCCCAGAGAAATTTGGATTAATACCTCATAGTATTATAGAGTGGCATCACTTTATAATTAAAGTCACAACGGTGAAAGATGAGCATGCGTCCCATTAGCTAGTTGGTAAGGTAACGGCTTACCAAGGCAACGATGGGTAGGGGTCCTGAGAGGGAGATCCCCCACACTGGTACTGAGACACGGACCAGACTCCTACGGGAGGCAGCAGTGAGGAATATTGGACAATGGGCGCAAGCCTGATCCAGCCATGCCGCGTGCAGGATG…
>Root11
AGCCGACCTGAGAGGGTGATCGGCCACACTGGGACTGAGACACGGCCCAGACTCCTACGGGAGGCAGCAGTAGGGAATCTTCCGCAATGGACGAAAGTCTGACGGAGCAACGCCGCGTGAGTGATGAAGGCTTTCGGGTCGTAAAACTCTGTTGTTAGGGAAGAACAAGTGCTAGTTGAATAAGCTGGCACCTTGACGGTACCTAACCAGAAAGCCACGGCTAACTACGTGCCAGCAGCCGCGGTAATACGTAGGTGGCAAGCGTTATCCGGAATTATTGGGCGTAAAGCGCGCGCAGGTGGTTTCTTAAGTCTGATGTGAAAGCCCACGGCTCAACCGTGGAGGGTCATTGGAAACTGGGAGACTTGAGTGCAGAAGAGGAAAGTGGAATTCCATGTG…
>Root444D2
TGAAACACGGAGRAATCTGTGGCTTATAGATGGGCCTGCGGCGCATTAGCTAGTTGGTAGGGTAACGGCCTACCAAGGCGACGATGCGTAGCCGACCTGAGAGGGTGAACGGCCACACTGGGACTGAGACACGGCCCAGACTCCTACGGGAGGCAGCAGTAGGGAATCTTCCGCAATGGACGCAAGTCTGACGGAGCAACGCCGCGTGAGTGATGAAGGTTTTCGGATCGTAAAGCTCTGTTGCCCTAGACGAACAGCAAGGAGAGTAACTGCTCTTTGTGTGACGGTATAGGAGAAGAAAGCCCCGGCTAACTACGTGCCAGCAGCCGCGGTAATACGTAGGGGGCAAGCGTTGTCCGGAATTATTGGGCGTAAAGCGCGCGCAGGCGGTCAATTAAG…
>Root483D1
AGAGTTTGATCCTGGCTCAGAGCGAACGCTGGCGGCAGGCTTAACACATGCAAGTCGAACGGGCACTTCGGTGCTAGTGGCAGACGGGTGAGTAACACGTGGGAACGTACCTTTCGGTTCGGAATAATTCAGGGAAACTTGGACTAATACCGGATACGCCCTTCGGGGGAAAGATTTATCGCCGAAAGATCGGCCCGCGTCTGATTAGCTAGTTGGTGAGGTAATGGCTCACCAAGGCGACGATCAGTAGCTGGTCTGAGAGGATGATCAGCCACATTGGGACTGAGACACGGCCCAAACTCCTACGGGAGGCAGCAGTGGGGAATATTGGACAATGGGCGCAAGCCTGATCCAGCCATGCCGCGTGTGTGATGAAGGCCTTAGGGTTGTAAAGCACTT…
>Root1312
AGAGTTTGATCCTGGCTCAGAACGAACGCTGGCGGCAGGCTTAACACATGCAAGTCGAGCGCCCCGCAAGGGGAGCGGCAGACGGGTGAGTAACGCGTGGGAATCTACCCTTTTCTACGGAATAACGCAGGGAAACTTGTGCTAATACCGTATACGCCCTTCGGGGGAAAGATTTATCGGGAAAGGATGAGCCCGCGTTGGATTAGCTAGTTGGTGGGGTAAAGGCCTACCAAGGCGACGATCCATAGCTGGTCTGAGAGGATGATCAGCCACATTGGGACTGAGACACGGCCCAAACTCCTACGGGAGGCAGCAGTGGGGAATATTGGACAATGGGCGCAAGCCTGATCCAGCCATGCCGCGTGAGTGATGAAGGCCCTAGGGTTGTAAAGCTCTTTC…
>Root149
AGAGTTTGATCCTGGCTCAGAACGAACGCTGGCGGCAGGCTTAACACATGCAAGTCGAACGCCCCGCAAGGGGAGTGGCAGACGGGTGAGTAACGCGTGGGAACATACCCTTATCTTCGGAACAACTCCGGGAAACTGGAGCTAATACCGAATGTGCCCTTCGGGGGAAAGATTTATCGGATAAGGATTGGCCCGCGTTGGATTAGCTAGTTGGTGGGGTAAAGGCCTACCAAGGCGACGATCCATAGCTGGTCTGAGAGGATGATCAGCCACATTGGGACTGAGACACGGCCCAAACTCCTACGGGAGGCAGCAGTGGGGAATATTGGACAATGGGCGCAAGCCTGATCCAGCCATGCCGCGTGAGTGATGAAGGCCTTAGGGTTGTAAAGCTCTTTC…
>Root491
AGAGTTTGATCCTGGCTCAGAACGAACGCTGGCGGCAGGCTTAACACATGCAAGTCGAACGCCCCGCAAGGGGAGTGGCAGACGGGTGAGTAACGCGTGGGAATCTACCGTGCCCTGCGGAATAGCTCCGGGAAACTGGAATTAATACCGCATACGCCCTACGGGGGAAAGATTTATCGGGGTATGATGAGCCCGCGTTGGATTAGCTAGTTGGTGGGGTAAAGGCCTACCAAGGCGACGATCCATAGCTGGTCTGAGAGGATGATCAGCCACATTGGGACTGAGACACGGCCCAAACTCCTACGGGAGGCAGCAGTGGGGAATATTGGACAATGGGCGCAAGCCTGATCCAGCCATGCCGCGTGAGTGATGAAGGCCTTAGGGTTGTAAAGCTCTTTC…
>Root1497
AGAGTTTGATCCTGGCTCAGAACGAACGCTGGCGGCATGCCTAACACATGCAAGTCGAACGAAGTCTTCGGACTTAGTGGCGCACGGGTGCGTAACGCGTGGGAATCTGCCCTTGGGTACGGAATAACTCAGAGAAATTTGTGCTAATACCGTATAATGTCTTCGGACCAAAGATTTATCGCCCAAGGATGAGCCCGCGTAAGATTAGCTAGTTGGTGAGGTAAGAGCTCACCAAGGCGACGATCTTTAGCTGGTCTGAGAGGATGATCAGCCACACTGGGACTGAGACACGGCCCAGACTCCTACGGGAGGCAGCAGTGGGGAATATTGGACAATGGGCGAAAGCCTGATCCAGCAATGCCGCGTGAGTGATGAAGGCCTTAGGGTTGTAAAGCTCTT…
>Root170
AGAGTTTGATCCTGGCTCAGATTGAACGCTAGCGGGATGCCTTACACATGCAAGTCGAACGGCAGCACGGACTTCGGTCTGGTGGCGAGTGGCGAACGGGTGAGTAATGTATCGGAACGTGCCTAGTAGCGGGGGATAACTACGCGAAAGCGTAGCTAATACCGCATACGCCCTACGGGGGAAAGCAGGGGATCGTAAGACCTTGCACTATTAGAGCGGCCGATATCGGATTAGCTAGTTGGTGGGGTAACGGCTCACCAAGGCGACGATCCGTAGCTGGTTTGAGAGGACGACCAGCCACACTGGGACTGAGACACGGCCCAGACTCCTACGGGAGGCAGCAGTGGGGAATTTTGGACAATGGGGGAAACCCTGATCCAGCCATCCCGCGTGTGCGAT…
>Root70
AGAGTTTGATCCTGGCTCAGATTGAACGCTGGCGGCATGCCTTACACATGCAAGTCGAACGGTAACAGGTCTTCGGATGCTGACGAGTGGCGAACGGGTGAGTAATACATCGGAACGTGCCCGAGAGTGGGGGATAACGAAGCGAAAGCTTTGCTAATACCGCATACGATCTCAGGATGAAAGCAGGGGACCGCAAGGCCTTGCGCTCACGGAGCGGCCGATGGCAGATTAGGTAGTTGGTGGGATAAAAGCTTACCAAGCCGACGATCTGTAGCTGGTCTGAGAGGACGACCAGCCACACTGGGACTGAGACACGGCCCAGACTCCTACGGGAGGCAGCAGTGGGGAATTTTGGACAATGGGCGCAAGCCTGATCCAGCCATGCCGCGTGCAGGATGA…
>Root189
AGAGTTTGATCCTGGCTCAGATTGAACGCTGGCGGCATGCCTTACACATGCAAGTCGAACGGTAACGCGGGGGCAACCCTGGCGACGAGTGGCGAACGGGTGAGTAACATATCGGAACGTGCCCTGGAGTGGGGGATAACTAGTCGAAAGATTAGCTAATACCGCATACGATCTACGGATGAAAGTGGGGGATCGCAAGACCTCATGCTCGTGGAGCGGCCGATATCTGATTAGCTAGTTGGTGGGGTAAGAGCCCACCAAGGCGACGATCAGTAGCTGGTCTGAGAGGACGACCAGCCACACTGGGACTGAGACACGGCCCAGACTCCTACGGGAGGCAGCAGTGGGGAATTTTGGACAATGGGGGCAACCCTGATCCAGCAATGCCGCGTGAGTGAA…
>Root1280
AGAGTTTGATCATGGCTCAGATTGAACGCTGGCGGCAGGCTTAACACATGCAAGTCGAGCGGGGGAGRTTRCTTCGGTRAYTGACCTAGCGGCGGACGGGTGAGTAATACTTAGGAATCTGCCTATTAATGGGGGACAACATCTCGAAAGGGATGCTAATACCGCATACGCCCTACGGGGGAAAGCAGGGGATCACTTGTGACCTTGCGTTAATAGATGAGCCTAAGTCGGATTAGCTAGTTGGTGGGGTAAAGGCCTACCAAGGCGACGATCTGTAGCGGGTCTGAGAGGATGATCCGCCACACTGGGACTGAGACACGGCCCAGACTCCTACGGGAGGCAGCAGTGGGGAATATTGGACAATGGGGGGAACCCTGATCCAGCCATGCCGCGTGTGTG…
>Root329
AGAGTTTGATCATGGCTCAGATTGAACGCTGGCGGCAGGCCTAACACATGCAAGTCGAGCGGCAGCACGGGTACTTGTACCTGGTGGCGAGCGGCGGACGGGTGAGTAATGCCTAGGAATCTGCCTGGTAGTGGGGGATAACGCTCGGAAACGGACGCTAATACCGCATACGTCCTACGGGAGAAAGCAGGGGACCTTCGGGCCTTGCGCTATCAGATGAGCCTAGGTCGGATTAGCTAGTTGGTGAGGTAATGGCTCACCAAGGCGACGATCCGTAACTGGTCTGAGAGGATGATCAGTCACACTGGAACTGAGACACGGTCCAGACTCCTACGGGAGGCAGCAGTGGGGAATATTGGACAATGGGCGAAAGCCTGATCCAGCCATGCCGCGTGTGTG…
>Root630
AGTGAACGCTGGCGGTAGGCCTAACACATGCAAGTCGAACGGCAGCACAGGAGAGCTTGCTCTCTGGGTGGCGAGTGGCGGACGGGTGAGGAATACATCGGAATCTACCTTTTCGTGGGGGATAACGTAGGGAAACTTACGCTAATACCGCATACGACCTACGGGTGAAAGTGGGGGACCGCAAGGCCTCACGCGATTAGATGAGCCGATGTCCGATTAGCTAGTTGGCGGGGTAATGGCCCACCAAGGCGACGATCGGTAGCTGGTCTGAGAGGATGATCAGCCACACTGGAACTGAGACACGGTCCAGACTCCTACGGGAGGCAGCAGTGGGGAATATTGGACAATGGGCGCAAGCCTGATCCAGCCATACCGCGTGGGTGAAGAAGGCCTTCGGGT…
>Root561
AGAGTTTGATCCTGGCTCAGATTGAACGCTGGCGGCATGCCTAACACATGCAAGTCGAACGGCAGCACAGCAGAGCTTGCTCTGTGGGTGGCGAGTGGCGGACGGGTGAGTAATGCATCGGGACCTACCCAGACGTGGGGGATAACGTAGGGAAACTTACGCTAATACCGCATACGTCCTACGGGAGAAAGCAGGGGACCTTCGGGCCTTGCGCGGTTGGACGGACCGATGTGCGATTAGCTAGTTGGTAGGGTAATGGCCTACCAAGGCGACGATCGCTAGCTGGTCTGAGAGGATGATCAGCCACACTGGGACTGAGACACGGCCCAGACTCCTACGGGAGGCAGCAGTGGGGAATATTGGACAATGGGCGCAAGCCTGATCCAGCAATGCCGCGTG…
>chloroplast
AAGGAAGCTATAAGTAATGCAACTATGAATCTCATGGAGAGTTCGATCCTGGCTCAGGATGAACGCTGGCGGCATGCTTAACACATGCAAGTCGGACGGGAAGTGGTGTTTCCAGTGGCGGACGGGTGAGTAACGCGTAAGAACCTGCCCTTGGGAGGGGAACAACAGCTGGAAACGGCTGCTAATACCCCGTAGGCTGAGGAGCAAAAGGAGGAATCCGCCCGAGGAGGGGCTCGCGTCTGATTAGCTAGTTGGTGAGGCAATAGCTTACCAAGGCGATGATCAGTAGCTGGTCCGAGAGGATGATCAGCCACACTGGGACTGAGACACGGCCCAGACTCCTACGGGAGGCAGCAGTGGGGAATTTTCCGCAATGGGCGAAAGCCTGACGGAGCAATG…
>mitochondrion
ATCATAGTCAAAAGAAGAGTTTGATCCTGGCTCAGAAGGAACGCTAGCTATATGCTTAACACATGCAAGTCGAACGTTGTTCTCGGGGAGCTAGGCAGAAGGAAAAGAGGCTCCTAGCTCAAGGTAGCTTGTCTCGCCCAGGAGGCGGGAAGAGTTGAGAACAAAGTGGCGAACGGGTGCGTAAGGCGTGGGAATCTGCCGAACAGTTCGGGCCAAATCCTGAAGAAAGCTAAAAAGCGCTGTTTGATGAGCCTGCGTAGTATTAGGTAGTTGGTTAGGTAAAGGCTGACCAAGCCAATGATGCTTAGCTGGTCTTTTCGGATGATCAGCCACACTGGGACTGAGACACGGCCCGGACTCCCACGGGGGGCAGCAGTGGGGAATCTTGGACAATGGGCG…
